# DNA methylation shapes the Polycomb landscape during the exit from naïve pluripotency

**DOI:** 10.1101/2023.09.14.557729

**Authors:** Julien Richard Albert, Teresa Urli, Ana Monteagudo-Sánchez, Anna Le Breton, Amina Sultanova, Angélique David, Mathieu Schulz, Maxim V.C. Greenberg

## Abstract

In mammals, 5 methyl-cytosine (5mC) and Polycomb Repressive Complex 2 (PRC2)-deposited histone 3 lysine 27 trimethylation (H3K27me3) are generally mutually exclusive at CpG-rich regions. As mouse embryonic stem cells exit the naïve pluripotent state, there is a massive gain of 5mC coincident with a restriction of broad H3K27me3 to 5mC-free, CpG-rich regions. To formally assess how 5mC shapes the H3K27me3 landscape, we profiled the epigenome of naïve and differentiated cells in the presence and absence of the DNA methylation machinery. Surprisingly, we found that 5mC accumulation is not required to restrict most H3K27me3 domains. We went on to show that this 5mC-independent H3K27me3 restriction is mediated by aberrant expression of the PRC2 antagonist *Ezhip*. At the regions where 5mC appears to genuinely supplant H3K27me3, we identified 68 candidate genes that appeared to require 5mC deposition and/or H3K27me3 depletion for their activation in differentiated cells. Employing site-directed epigenome editing to directly modulate 5mC levels, we demonstrated that 5mC deposition is sufficient to antagonize H3K27me3 deposition and confer gene activation at individual candidates. Altogether, we systematically measured the antagonistic interplay between 5mC and H3K27me3 in a system that recapitulates early embryonic dynamics. Our results suggest that H3K27me3 restraint depends on 5mC, both directly and indirectly. This study also reveals a non-canonical role of 5mC in gene activation, which may be important not only for normal development but also for cancer progression, as oncogenic cells frequently exhibit dynamic replacement of 5mC for H3K27me3 and vice versa.
