## Supplemental Table 1 for "DNA methylation shapes the Polycomb landscape during the exit from naïve pluripotency"

### Sheet: Datasets generated
File name	Sequenced read pairs	Alignments (duplicates removed)
E14_D0_DnmtWT_H3K27me3_rep1	15648916	14131812
E14_D0_DnmtWT_H3K27me3_rep2	20403998	18305890
E14_D0_DnmtTKO_H3K27me3_rep1	28534023	24934162
E14_D0_DnmtTKO_H3K27me3_rep2	22242983	24934162
E14_D7_DnmtWT_H3K27me3_rep1	20901068	15054348
E14_D7_DnmtWT_H3K27me3_rep2	14432943	10702747
E14_D7_DnmtTKO_H3K27me3_rep1	15932738	12052773
E14_D7_DnmtTKO_H3K27me3_rep2	18223046	13728674
E14_D7_DnmtTKO_EzhipKO_H3K27me3_rep1	30293102	20533233
E14_D7_DnmtTKO_EzhipKO_H3K27me3_rep2	32974850	21712801
E14_D0_DnmtWT_H3K36me3_rep1	23489518	11472439
E14_D0_DnmtWT_H3K36me3_rep2	21670576	13990593
E14_D0_DnmtTKO_H3K36me3_rep1	30786770	14255160
E14_D0_DnmtTKO_H3K36me3_rep2	16841914	10203951
E14_D7_DnmtWT_H3K36me3_rep1	19441617	14505899
E14_D7_DnmtWT_H3K36me3_rep2	16399795	12348860
E14_D7_DnmtWT_H3K36me3_rep3	12394191	8058828
E14_D7_DnmtTKO_H3K36me3_rep1	26797792	19938552
E14_D7_DnmtTKO_H3K36me3_rep2	17360456	13111476
E14_D7_DnmtTKO_H3K36me3_rep3	17821596	9559002
		WGBS coverage (autosomes)	Bisulphite conversion rate
E14_D0_DnmtWT_WGBS	243150895	14.4651	0.997458
E14_D4_DnmtWT_WGBS	256315464	15.2345	0.997666
E14_D7_DnmtWT_WGBS	232769646	13.6493	0.997062

### Sheet: Datasets mined
Cell type	Genotype	EpiLC differentiation day	Data type			Accession(s)	Reference
			WGBS	ChIP-seq	RNA-seq
E3.5 ICM	WT					GSM1386023	Wang et al. 2014
E6.5 epiblast	WT					GSM1386024	Wang et al. 2014
E7.5 epiblast	WT					GSM1386025	Wang et al. 2014
ESC	WT	0				GSM6606115	Schulz et al. 2023
ESC	WT	0				GSM6606116	Schulz et al. 2023
ESC	WT	2				GSM6606117	Schulz et al. 2023
ESC	WT	2				GSM6606118	Schulz et al. 2023
ESC	WT	4				GSM6606119	Schulz et al. 2023
ESC	WT	4				GSM6606120	Schulz et al. 2023
ESC	WT	7				GSM6606121	Schulz et al. 2023
ESC	WT	7				GSM6606122	Schulz et al. 2023
ESC	DnmtTKO	0				GSM6606123	Schulz et al. 2023
ESC	DnmtTKO	0				GSM6606124	Schulz et al. 2023
ESC	DnmtTKO	2				GSM6606125	Schulz et al. 2023
ESC	DnmtTKO	2				GSM6606126	Schulz et al. 2023
ESC	DnmtTKO	4				GSM6606127	Schulz et al. 2023
ESC	DnmtTKO	4				GSM6606128	Schulz et al. 2023
ESC	DnmtTKO	7				GSM6606129	Schulz et al. 2023
ESC	DnmtTKO	7				GSM6606130	Schulz et al. 2023
E3.5 ICM	WT					GSM4215301	Richard Albert et al. 2020
E3.5 ICM	WT					GSM4215302	Richard Albert et al. 2020
E3.5 ICM	Dnmt3a maternal KO					GSM4215303	Richard Albert et al. 2020
E3.5 ICM	Dnmt3a maternal KO					GSM4215304	Richard Albert et al. 2020
E8.5 epiblast	WT					GSM3752646	Dahlet et al. 2020
E8.5 epiblast	WT					GSM3752647	Dahlet et al. 2020
E8.5 epiblast	WT					GSM3752648	Dahlet et al. 2020
E8.5 epiblast	Dnmt1KO					GSM3752651	Dahlet et al. 2020
E8.5 epiblast	Dnmt1KO					GSM3752652	Dahlet et al. 2020
E8.5 epiblast	Dnmt1KO					GSM3752653	Dahlet et al. 2020
ESC	WT					GSM3890910	Hojfeldt et al. 2019
ESC	WT					GSM3890918	Hojfeldt et al. 2019
ESC	WT					GSM3890926	Hojfeldt et al. 2019
ESC	Suz12KO					GSM3890911	Hojfeldt et al. 2019
ESC	Suz12KO					GSM3890919	Hojfeldt et al. 2019
ESC	Suz12KO					GSM3890927	Hojfeldt et al. 2019
E3.5 ICM	WT					GSM2027204	Zhang et al. 2018
E3.5 ICM	WT					GSM2027205	Zhang et al. 2018
E4.0 ICM	WT					GSM2027208	Zhang et al. 2018
E4.0 ICM	WT					GSM2027209	Zhang et al. 2018
E5.5 epiblast	WT					GSM2027210	Zhang et al. 2018
E5.5 epiblast	WT					GSM2027211	Zhang et al. 2018
E6.5 epiblast	WT					GSM2027214	Zhang et al. 2018
E6.5 epiblast	WT					GSM2027215	Zhang et al. 2018
E7.5 ectoderm	WT					GSM20272018	Zhang et al. 2018
E7.5 ectoderm	WT					GSM20272019	Zhang et al. 2018
E7.5 primitive streak	WT					GSM20272020	Zhang et al. 2018
E7.5 primitive streak	WT					GSM20272021	Zhang et al. 2018
E7.5 mesoderm	WT					GSM20272022	Zhang et al. 2018
E7.5 mesoderm	WT					GSM20272023	Zhang et al. 2018
E7.5 endoderm	WT					GSM20272024	Zhang et al. 2018
E7.5 endoderm	WT					GSM20272025	Zhang et al. 2018
ESC	WT					GSM3483913	Scelfo et al. 2019
ESC	WT					GSM3483920	Scelfo et al. 2019
ESC	Pcgf3,5,6 TKO					GSM3483919	Scelfo et al. 2019
ESC	Pcgf3,5,6 TKO					GSM3483926	Scelfo et al. 2019
ESC	WT			PCGF1		GSM3483833	Scelfo et al. 2019
ESC	WT			PCGF2		GSM3483838	Scelfo et al. 2020
ESC	WT			PCGF3		GSM3483843	Scelfo et al. 2021
ESC	WT			PGCF6		GSM3483848	Scelfo et al. 2022
ICM	WT			H3K27me3		GSM2082698	Liu et al. 2016
ICM	WT			H3K27me3		GSM2082699	Liu et al. 2016
E7.5 epiblast	WT			H3K27me3		GSM2588614	Wang et al. 2018
E7.5 epiblast	WT			H3K27me3		GSM2588615	Wang et al. 2018
ESC	WT					GSM2711863	van Mierlo et al. 2019
ESC	Eed KO					GSM2711865	van Mierlo et al. 2019
ESC	WT			RING1B		ERR476749	Cooper et al. 2014
ESC	WT			RING1B		ERR476755	Cooper et al. 2014
ESC	DnmtTKO			RING1B		ERR476756	Cooper et al. 2014
ESC	DnmtTKO			RING1B		ERR476759	Cooper et al. 2014
ESC	WT			H3K27me3		GSM821394	Brinkman et al. 2012
ESC	DnmtTKO			H3K27me3		GSM821396	Brinkman et al. 2012
ESC	WT	D0		H2AK119ub		GSM5659092	Mochizuki et al. 2021
ESC	cDnmtTKO	D0		H2AK119ub		GSM5659098	Mochizuki et al. 2021
ESC	WT	D2		H2AK119ub		GSM5659095	Mochizuki et al. 2021
ESC	cDnmtTKO	D2		H2AK119ub		GSM5659101	Mochizuki et al. 2021
Morula	WT					GSM2588681	Wang et al. 2018
Morula	WT					GSM2588682	Wang et al. 2018
Trophectoderm	WT					GSM2588687	Wang et al. 2018
Trophectoderm	WT					GSM2588688	Wang et al. 2018
Trophectoderm	WT					GSM2588689	Wang et al. 2018
Trophectoderm	WT					GSM2588690	Wang et al. 2018
MII oocyte	WT					GSM2588668	Wang et al. 2018
MII oocyte	WT					GSM2588669	Wang et al. 2018
ICM	WT					GSM2588683	Wang et al. 2018
ICM	WT					GSM2588684	Wang et al. 2018
ICM	WT					GSM2588685	Wang et al. 2018
ICM	WT					GSM2588686	Wang et al. 2018
E6.5 epiblast	WT					GSM2588691	Wang et al. 2018
E6.5 epiblast	WT					GSM2588692	Wang et al. 2018
E6.5 extraembryonic ectoderm	WT					GSM2588693	Wang et al. 2018
E6.5 extraembryonic ectoderm	WT					GSM2588694	Wang et al. 2018
2C	WT					GSM2588670	Wang et al. 2018
2C	WT					GSM2588671	Wang et al. 2018
2C	WT					GSM2588672	Wang et al. 2018
2C	WT					GSM2588673	Wang et al. 2018
4C	WT					GSM2588674	Wang et al. 2018
4C	WT					GSM2588675	Wang et al. 2018
4C	WT					GSM2588676	Wang et al. 2018
4C	WT					GSM2588677	Wang et al. 2018
8C	WT					GSM2588678	Wang et al. 2018
8C	WT					GSM2588679	Wang et al. 2018
8C	WT					GSM2588680	Wang et al. 2018
MII oocyte	WT					GSM1933935	Wu et al. 2016
MII oocyte	WT					GSM1933936	Wu et al. 2016
1C	WT					GSM1625860	Wu et al. 2016
1C	WT					GSM1625861	Wu et al. 2016
Early 2C	WT					GSM1933937	Wu et al. 2016
Early 2C	WT					GSM1933938	Wu et al. 2016
Late 2C	WT					GSM1625862	Wu et al. 2016
Late 2C	WT					GSM1625863	Wu et al. 2016
4C	WT					GSM1625864	Wu et al. 2016
4C	WT					GSM1625865	Wu et al. 2016
8C	WT					GSM1625866	Wu et al. 2016
8C	WT					GSM1625867	Wu et al. 2016
ICM	WT					GSM1625868	Wu et al. 2016
ICM	WT					GSM1625869	Wu et al. 2016
ICM	WT					GSM1625872	Wu et al. 2016
E7.5 ectoderm	WT					GSM20272018	Zhang et al. 2018
E7.5 ectoderm	WT					GSM20272019	Zhang et al. 2018
E7.5 primitive streak	WT					GSM20272020	Zhang et al. 2018
E7.5 primitive streak	WT					GSM20272021	Zhang et al. 2018
E7.5 mesoderm	WT					GSM20272022	Zhang et al. 2018
E7.5 mesoderm	WT					GSM20272023	Zhang et al. 2018
E7.5 endoderm	WT					GSM20272024	Zhang et al. 2018
E7.5 endoderm	WT					GSM20272025	Zhang et al. 2018
P0 Forebrain	WT					ENCFF446IJS	He et al. 2020
P0 Midbrain	WT					ENCFF504HKC	He et al. 2020
P0 Hindbrain	WT					ENCFF303GFV	He et al. 2020
