## Supplemental Table 2 for "DNA methylation shapes the Polycomb landscape during the exit from naïve pluripotency"

### Sheet: Sheet1
Ezhip KO primers
Ezhip L guide Fwd	caccGAGATAATCACACAACCAAC
Ezhip L guide Rev	aaacGTTGGTTGTGTGATTATCTC
Ezhip R guide Fwd	caccgAGCATTTCTCCAGACGCTGT
Ezhip R guide Rev	aaacACAGCGTCTGGAGAAATGCTc
Genotyping Primers
Ezhip KO GT Fwd	AACCCCACCCAAACCCAACAGC
Ezhip KO GT Rev	CCCTCTGCGCTCCTCCACTGTA
Rosa 26 GT WT Fwd	aggtaatattgggggaggagaca
Rosa 26 GT insert Rev	TCGAGTGAAGACGAAAGGGC
Rosa 26 GT WT Rev	AAGGGAGCGGAAAAGTCTCC
Epigenome editing
Cloning gRNAs (For amplification off pLKO stuffer and gibson into pB-U6-eTRACR-Hygro)	Sequence	gRNAs	Sequence
/	/	Zdbf2_gRNA1_3A	gacctccatagtgcaccgCA
/	/	Zdbf2_gRNA2_3A	ACGATACTCAACTTGCCTTG
/	/	Zdbf2_gRNA3_3A	CAATATAGTCAACTACGGAa
/	/	Zdbf2_gRNA4_3A	GGGCTAAGAAGAATTCTTgg
Zdbf2 gRNA 5_6 Fwd	GTGGAAAGGACGAAACACCGGTCTTGCTGATGTCGCTAAgtttaagagctatgctggaa	Zdbf2_gRNA5_TET	GGTCTTGCTGATGTCGCTAA
Zdbf2 gRNA 5_6 Rev	ttccagcatagctcttaaacTAGTGCACCGCAAGGCAAGTccaaacaaggcttttctcgc	Zdbf2_gRNA6_TET	ACTTGCCTTGcggtgcacta
Celsr2 SWR gRNA 1_2 Fwd	GTGGAAAGGACGAAACACCgCTCTTCCCGATCCAACTCTGgtttaagagctatgctggaa	Celsr2_gRNA1_3A	CTCTTCCCGATCCAACTCTG
Celsr2 SWR gRNA 1_2 Rev	ttccagcatagctcttaaacCCACTTTGGCTGGTGATAGAccaaacaaggcttttctcgc	Celsr2_gRNA2_3A	TCTATCACCAGCCAAAGTGG
Celsr2 SWR gRNA 3_4 Fwd	GTGGAAAGGACGAAACACCGTAGTCTAGCGGTAAGGCAAgtttaagagctatgctggaa	Celsr2_gRNA3_3A & TET	GTAGTCTAGCGGTAAGGCAA
Celsr2 SWR gRNA 3_4 Rev	ttccagcatagctcttaaacCGTGTCCTCATCCGTGGCGCccaaacaaggcttttctcgc	Celsr2_gRNA4_3A & TET	GCGCCACGGATGAGGACACG
Pdyn SWR gRNA 1_2 Fwd	GTGGAAAGGACGAAACACCgTGCTATGCAGGGGCGCCGGTgtttaagagctatgctggaa	Pdyn_gRNA1_3A & TET	TGCTATGCAGGGGCGCCGGT
Pdyn SWR gRNA 1_2 Rev	ttccagcatagctcttaaacCCGGGCTTCGCGAAAGCATCccaaacaaggcttttctcgc	Pdyn_gRNA2_3A & TET	GATGCTTTCGCGAAGCCCGG
Pdyn SWR gRNA 3_4 Fwd	GTGGAAAGGACGAAACACCgAGTAAGCAGGTAAGATCCGCgtttaagagctatgctggaa	Pdyn_gRNA3_3A	AGTAAGCAGGTAAGATCCGC
Pdyn SWR gRNA 3_4 Rev	ttccagcatagctcttaaacAGTACCGATCTGCACCATCAccaaacaaggcttttctcgc	Pdyn_gRNA4_3A	TGATGGTGCAGATCGGTACT
Pga5 SWR gRNA 1_2 Fwd	GTGGAAAGGACGAAACACCgCCCAAGCCGTCAACCTGAAGgtttaagagctatgctggaa	Pga5_gRNA1_3A & TET	CCCAAGCCGTCAACCTGAAG
Pga5 SWR gRNA 1_2 Rev	ttccagcatagctcttaaacTCGAAGCCGTGCCCACGTGCccaaacaaggcttttctcgc	Pga5_gRNA2_3A & TET	GCACGTGGGCACGGCTTCGA
Pga5 SWR gRNA 3_4 Fwd	GTGGAAAGGACGAAACACCgAACAGTTCAGAACGGTCCCAgtttaagagctatgctggaa	Pga5_gRNA3_3A	AACAGTTCAGAACGGTCCCA
Pga5 SWR gRNA 3_4 Rev	ttccagcatagctcttaaacAGCCGTAACTTATGAGCCTAccaaacaaggcttttctcgc	Pga5_gRNA4_3A	TAGGCTCATAAGTTACGGCT
Krt80 SWR gRNA 1_2 Fwd	GTGGAAAGGACGAAACACCgCGGCTTACTCCACGTCCCCTgtttaagagctatgctggaa	Krt80_gRNA1_3A	CGGCTTACTCCACGTCCCCT
Krt80 SWR gRNA 1_2 Rev	ttccagcatagctcttaaacTGACGAAACTCCCCTCGGTAccaaacaaggcttttctcgc	Krt80_gRNA2_3A	TACCGAGGGGAGTTTCGTCA
Krt80 SWR gRNA 3_4 Fwd	GTGGAAAGGACGAAACACCgAACCCAGAGGGCTCCCGGCAgtttaagagctatgctggaa	Krt80_gRNA3_3A & TET	AACCCAGAGGGCTCCCGGCA
Krt80 SWR gRNA 3_4 Rev	ttccagcatagctcttaaacTTTCGGGAAGCTTCCCCACCccaaacaaggcttttctcgc	Krt80_gRNA4_3A & TET	GGTGGGGAAGCTTCCCGAAA
Targeted Deep Methylation Sequencing Primers	Sequence	Notes
Zdbf2 Bisulfite oligo 1F	CTTGCTTCCTGGCACGAGGATTTAAATGGAAGATTTTAGGGT	Contains F Universal Tag
Zdbf2 Bisulfite oligo 1R	CAGGAAACAGCTATGACTTTTACACCACACCAAAAATTTCTCCAA	Contains R Universal Tag
Zdbf2 Bisulfite oligo 2F	CTTGCTTCCTGGCACGAGTGGAGAAATTTTTGGTGTGGTGTAAAAG	Contains F Universal Tag
Zdbf2 Bisulfite oligo 2R	CAGGAAACAGCTATGACTCTTCCACTATAAACCCTACAACAATTT	Contains R Universal Tag
Zdbf2 Bisulfite oligo 3F	CTTGCTTCCTGGCACGAGTTGAAATTAGAGTTTAAAAGTTTTAATA	Contains F Universal Tag
Zdbf2 Bisulfite oligo 3R	CAGGAAACAGCTATGACTGGAGTATTTAGTTATTTTTTTTATTTTTT	Contains R Universal Tag
Zdbf2 Bisulfite oligo 4F	CTTGCTTCCTGGCACGAGAGGAATAAAAATATTTTAGGGTTAGGGA	Contains F Universal Tag
Zdbf2 Bisulfite oligo 4R	CAGGAAACAGCTATGACACTCCTACCCCTAAACTACAACAC	Contains R Universal Tag
Zdbf2 Bisulfite oligo 5F	CTTGCTTCCTGGCACGAGTTGTAGTTAAGTTTGGTGATTTGAGTTT	Contains F Universal Tag
Zdbf2 Bisulfite oligo 5R	CAGGAAACAGCTATGACAAAAAACTAAAAATTCAAACACTTCCCC	Contains R Universal Tag
Zdbf2 Bisulfite oligo 6F	CTTGCTTCCTGGCACGAGTGTTTTTATATTATGGTTTGGGGAAGAG	Contains F Universal Tag
Zdbf2 Bisulfite oligo 6R	CAGGAAACAGCTATGACACAATTTAAATATACACTACACACCAAA	Contains R Universal Tag
Zdbf2 Bisulfite oligo 7F	CTTGCTTCCTGGCACGAGGTAGTGTATATTTAAATTGTTTTTTAAT	Contains F Universal Tag
Zdbf2 Bisulfite oligo 7R	CAGGAAACAGCTATGACACTTTCTAAAATATTTTTATTTATCCAT	Contains R Universal Tag
2nd PCR for Bisulfite sequencing Forward	AATGATACGGCGACCACCGAGATCTACACTAGATCGCACACTCTTTCCCTACACGACGCTCTTCCGATCTTATAGCCTTGCTTCCTGGCACGAG	With i5 index [N/S/E]501
2nd PCR for Bisulfite sequencing Forward	AATGATACGGCGACCACCGAGATCTACACCTCTCTATACACTCTTTCCCTACACGACGCTCTTCCGATCTATAGAGCTTGCTTCCTGGCACGAG	With i5 index [N/S/E]502
2nd PCR for Bisulfite sequencing Forward	AATGATACGGCGACCACCGAGATCTACACTATCCTCTACACTCTTTCCCTACACGACGCTCTTCCGATCTCCTATCCTTGCTTCCTGGCACGAG	With i5 index [N/S/E]503
2nd PCR for Bisulfite sequencing Forward	AATGATACGGCGACCACCGAGATCTACACAGAGTAGAACACTCTTTCCCTACACGACGCTCTTCCGATCTGGCTCTCTTGCTTCCTGGCACGAG	With i5 index [N/S/E]504
2nd PCR for Bisulfite sequencing Forward	AATGATACGGCGACCACCGAGATCTACACGTAAGGAGACACTCTTTCCCTACACGACGCTCTTCCGATCTAGGCGACTTGCTTCCTGGCACGAG	With i5 index [N/S/E]505
2nd PCR for Bisulfite sequencing Forward	AATGATACGGCGACCACCGAGATCTACACACTGCATAACACTCTTTCCCTACACGACGCTCTTCCGATCTTAATCTCTTGCTTCCTGGCACGAG	With i5 index [N/S/E]506
2nd PCR for Bisulfite sequencing Forward	AATGATACGGCGACCACCGAGATCTACACAAGGAGTAACACTCTTTCCCTACACGACGCTCTTCCGATCTCAGGACCTTGCTTCCTGGCACGAG	With i5 index [N/S/E]507
2nd PCR for Bisulfite sequencing Forward	AATGATACGGCGACCACCGAGATCTACACCTAAGCCTACACTCTTTCCCTACACGACGCTCTTCCGATCTGTACTGCTTGCTTCCTGGCACGAG	With i5 index [N/S/E]508
2nd PCR for Bisulfite sequencing Forward	AATGATACGGCGACCACCGAGATCTACACGCGTAAGAACACTCTTTCCCTACACGACGCTCTTCCGATCTTAGATCCTTGCTTCCTGGCACGAG	With i5 index [N/S/E]517
2nd PCR for Bisulfite sequencing Reverse	CAAGCAGAAGACGGCATACGAGATTCGCCTTAGTGACTGGAGTTCAGACGTGTGCTCTTCCGATCT CAGGAAACAGCTATGAC	With i7 index N701
2nd PCR for Bisulfite sequencing Reverse	CAAGCAGAAGACGGCATACGAGATCTAGTACGGTGACTGGAGTTCAGACGTGTGCTCTTCCGATCT CAGGAAACAGCTATGAC	With i7 index N702
2nd PCR for Bisulfite sequencing Reverse	CAAGCAGAAGACGGCATACGAGATTTCTGCCTGTGACTGGAGTTCAGACGTGTGCTCTTCCGATCT CAGGAAACAGCTATGAC	With i7 index N703
2nd PCR for Bisulfite sequencing Reverse	CAAGCAGAAGACGGCATACGAGATGCTCAGGAGTGACTGGAGTTCAGACGTGTGCTCTTCCGATCT CAGGAAACAGCTATGAC	With i7 index N704
2nd PCR for Bisulfite sequencing Reverse	CAAGCAGAAGACGGCATACGAGATAGGAGTCCGTGACTGGAGTTCAGACGTGTGCTCTTCCGATCT CAGGAAACAGCTATGAC	With i7 index N705
2nd PCR for Bisulfite sequencing Reverse	CAAGCAGAAGACGGCATACGAGATCATGCCTAGTGACTGGAGTTCAGACGTGTGCTCTTCCGATCT CAGGAAACAGCTATGAC	With i7 index N706
2nd PCR for Bisulfite sequencing Reverse	CAAGCAGAAGACGGCATACGAGATGTAGAGAGGTGACTGGAGTTCAGACGTGTGCTCTTCCGATCT CAGGAAACAGCTATGAC	With i7 index N707
2nd PCR for Bisulfite sequencing Reverse	CAAGCAGAAGACGGCATACGAGATCCTCTCTGGTGACTGGAGTTCAGACGTGTGCTCTTCCGATCT CAGGAAACAGCTATGAC	With i7 index N708
2nd PCR for Bisulfite sequencing Reverse	CAAGCAGAAGACGGCATACGAGATAGCGTAGCGTGACTGGAGTTCAGACGTGTGCTCTTCCGATCT CAGGAAACAGCTATGAC	With i7 index N709
2nd PCR for Bisulfite sequencing Reverse	CAAGCAGAAGACGGCATACGAGATCAGCCTCGGTGACTGGAGTTCAGACGTGTGCTCTTCCGATCT CAGGAAACAGCTATGAC	With i7 index N710
BS and Pyrosequencing primers	Sequence
Zdbf2_Fwd	TAGGTTTGGGTATTTTTAGGTTAGT
Zdbf2_Rev	[Bio]-TACCAAACCTCTCCCCAAAACTCCTATACT
Zdbf2_Seq	TGGGGAAGAGTTTTTT
Celsr2_Fwd	TAGAGGTAAGGTAAGGGAGATTAGTTTATT
Celsr2_Rev	[Bio]-TCAATAACAACAACCCAACCTTC
Celsr2_Seq	TTGGTTGGTGATAGAG
Pdyn_Fwd	TTTGTGATATTTTTTTGGAGATG
Pdyn_Rev	[Bio]-ACCCCAATAAAACACAATAACTACTCCT
Pdyn_Seq	GTGATATTTTTTTGGAGATGT
Pga5_Fwd	TTTTTTTTATAGAAAGGGAAGTTAAATAGT
Pga5_Rev	[Bio]-ACCAAAAAAACCACACCTTACATT
Pga5_Seq	GAAAGGGAAGTTAAATAGTT
Krt80_Fwd	GGGGGTAGAAATTTTTGGAGTGTTTA
Krt80_Rev	[Bio]-TTCCCAATCTCTCCCCATAACTTCATA
Krt80_Seq	AGGAGAGATTAGTTTTTGT
CUT&RUN-qPCR primers	Sequence	Notes
Pax5 Fwd	ATGGGAGTTTGTTTTCCTGTGT	Greenberg et al., 2017 (doi:10.1038/ng.3718)
Pax5 Rev	AGTGATGTTTGGCCTAATCCTG	Greenberg et al., 2017 (doi:10.1038/ng.3718)
pβ-Actin ChIP Fwd	GCAGGCCTAGTAACCGAGACA	Greenberg et al., 2017 (doi:10.1038/ng.3718)
pβ-Actin ChIP Rev	AGTTTTGGCGATGGGTGCT	Greenberg et al., 2017 (doi:10.1038/ng.3718)
Zdbf2_CnR_intergenic_CGI_ChIP_Fwd	TTGGGGATCGGTGTTTAGAG	Duffié et al., 2014 (doi:10.1101/gad.232058.113)
Zdbf2_CnR_intergenic_CGI_ChIP_Rev	CGTCTTCGCTCTTCCGATAG	Duffié et al., 2014 (doi:10.1101/gad.232058.113)
CHIP sDMR_A Fwd	TGCTTGCTGGCTCAGTGTAA	Greenberg et al., 2017 (doi:10.1038/ng.3718)
CHIP sDMR_A Rev	ATCTTGCTTCAGCTGGGGAC	Greenberg et al., 2017 (doi:10.1038/ng.3718)
CHIP sDMR_B Fwd	ACTGGTGGGGTTTTGGAGAA	Greenberg et al., 2017 (doi:10.1038/ng.3718)
CHIP sDMR_B Rev	GCCACCACAGGACAAACGTA	Greenberg et al., 2017 (doi:10.1038/ng.3718)
CHIP sDMR_C Fwd	AGTGCACATGCTAGGACACA	Greenberg et al., 2017 (doi:10.1038/ng.3718)
CHIP sDMR_C Rev	ATGAGTGTGCCACTGAACGT	Greenberg et al., 2017 (doi:10.1038/ng.3718)
pZdbf2 Fwd	CTTTAAGAGCGGGAGGAAGG	Greenberg et al., 2017 (doi:10.1038/ng.3718)
pZdbf2 Rev	AACACTGGGCCCCTTCTG	Greenberg et al., 2017 (doi:10.1038/ng.3718)
Celsr2 CUT&RUN 1_Fwd	CGGGAACAGGGAGAGATGCGGA
Celsr2 CUT&RUN 1_Rev	ggcagcagcagcaacagcagta
Celsr2 CUT&RUN 2_Fwd	CCGACACCAACGATCACGACCC
Celsr2 CUT&RUN 2_Rev	AGCACCTCATAGCCAACCTCCAGG
Celsr2 CUT&RUN 3_Fwd	GGCAGCAATGCCCTAGTGCACT
Celsr2 CUT&RUN 3_Rev	ACCACATCCAGGGCTCCAGTCT
Celsr2 CUT&RUN 4_Fwd	AGCCAGAGTACACCGTTCGGCT
Celsr2 CUT&RUN 4_Rev	CTGTGAGCGTCTCGATCCACGG
Celsr2 CUT&RUN 5_Fwd	GGCCATCACTGCTCGGGACAAT
Celsr2 CUT&RUN 5_Rev	GGGGCGTTGTCGTTCACGTCAT
Celsr2 CUT&RUN 6_Fwd	TCTCTGGCGAGCTAACTGCCCT
Celsr2 CUT&RUN 6_Rev	ACCAAGGGAGCAGACGTAGCCT
Celsr2 CUT&RUN 7_Fwd	CTTGGTTGGGGTCTGGCTTCCG
Celsr2 CUT&RUN 7_Rev	AGCCACAGGGAGTCTAGGGGC
Pdyn CUT&RUN 1_Fwd	ACACAGTTCACTCTCAGGTTGT
Pdyn CUT&RUN 1_Rev	TGCCTACTTGCTGAGTCGGAGC
Pdyn CUT&RUN 2_Fwd	GGTGAACATCTCTGCAGCTGAC
Pdyn CUT&RUN 2_Rev	GGATGGCTGCAAACACCTCCCA
Pdyn CUT&RUN 3_Fwd	CCTCTGTGGCTGTGGCTCTTTCT
Pdyn CUT&RUN 3_Rev	TGGAAACAGAGAGAGGCATGTCTG
Pdyn CUT&RUN 4_Fwd	CGGCCACCCTACCACCTGATCA
Pdyn CUT&RUN 4_Rev	AAAGCCAGAGAGCCTGAGCGC
Pdyn CUT&RUN 5_Fwd	GTGCCGTCCTTTTTCACTCTTT
Pdyn CUT&RUN 5_Rev	CCCCAGACTTCATTCTGAGTGA
Pdyn CUT&RUN 6_Fwd	AGAGCAAACCTTCATTATCACCCT
Pdyn CUT&RUN 6_Rev	ACAGCAACGCCTGTCAGGTTAG
Pdyn CUT&RUN 7_Fwd	TGGGACCAGTGTTCCTCTCCCC
Pdyn CUT&RUN 7_Rev	acgtcattgctcaggggtgggt
Pga5 CUT&RUN 1_Fwd	GCATGCATCATAATACCCCAGCTGC
Pga5 CUT&RUN 1_Rev	ttgagagaagtcagagcctgga
Pga5 CUT&RUN 2_Fwd	TCTGACCCTCTCATCCCCTGCC
Pga5 CUT&RUN 2_Rev	TGGACACCTGGAGGTTATGAAGGCC
Pga5 CUT&RUN 3_Fwd	TGCGTGCAATGGAGGTGGAGAC
Pga5 CUT&RUN 3_Rev	TGCATCCTAGGCTGGCAAGAAA
Pga5 CUT&RUN 4_Fwd	CCTCTTGGCTGTCTCTCACTTA
Pga5 CUT&RUN 4_Rev	CGCAGGTTTTCACGCATGGACT
Pga5 CUT&RUN 5_Fwd	acaccacacacacacacacacaca	bad amplification
Pga5 CUT&RUN 5_Rev	AACGGGCGACACAGGTCCCT
Pga5 CUT&RUN 6_Fwd	tgccaccacacctgactAAGCC
Pga5 CUT&RUN 6_Rev	tgcactaccatgcccagTGGAC
Pga5 CUT&RUN 7_Fwd	GGGGCTTCGAACTCCCAAGCAG
Pga5 CUT&RUN 7_Rev	TGTTAATTCTCAAAAGCCTCCAAGG
Krt80 CUT&RUN 1_Fwd	AGCCCAGCCTTTCAAACAGCCT
Krt80 CUT&RUN 1_Rev	AAGCAGCAAGATGGGCCAAGGC
Krt80 CUT&RUN 2_Fwd	TTCTGAGGTTGTTGTAGGCACACACC
Krt80 CUT&RUN 2_Rev	CCAGGACAGAAGCATCTATTTGGGG
Krt80 CUT&RUN 3_Fwd	GCCACTCTTCCTCCTTTCTCCACG
Krt80 CUT&RUN 3_Rev	GCCAGGTCCTCCTCTCTGGACA
Krt80 CUT&RUN 4_Fwd	TGCCAAGGAACACTCTGGAATCG
Krt80 CUT&RUN 4_Rev	ACCGAGGGGAGTTTCGTCAGGG
Krt80 CUT&RUN 5_Fwd	GGTGCGGACAGGCGGAGAAAAA
Krt80 CUT&RUN 5_Rev	AGCAGAAGCAGATCCCTGGCCC
Krt80 CUT&RUN 6_Fwd	TCACACCCCACCAATCGGACCG
Krt80 CUT&RUN 6_Rev	AGGGTAAGCTGGGAAGTTGGCA
Krt80 CUT&RUN 7_Fwd	TTCAAATGGAGGAGGCAAACCTGT
Krt80 CUT&RUN 7_Rev	TTCTTATTTGTATCCTCATGGCTTGG
RT-qPCR primers	Sequence	Notes
Rplp0 RT-qPCR Fwd	TCCAGAGGCACCATTGAAATT	Nora et al., 2012
Rplp0 RT-qPCR Rev	TCGCTGGCTCCCACCTT	Nora et al., 2012
Rrm2 RT-qPCR Fwd	CCGAGCTGGAAAGTAAAGCG	Nora et al., 2012
Rrm2 RT-qPCR Rev	ATGGGAAAGACAACGAAGCG	Nora et al., 2012
Zdbf2 RT-qPCR Exon 1-3 Fwd	CCGGAAGGAGAGCAGGAG	Duffié et al., 2014 (doi:10.1101/gad.232058.113)
Zdbf2 RT-qPCR Exon 1-3 Rev	GAGCAGAAAAGAGCAAGCA	Duffié et al., 2014 (doi:10.1101/gad.232058.113)
Celsr2 RT-qPCR Exon 32-33 Fwd	GAGACTTTGGGACCACAACAAAGG	Keith et al., 2016 (doi:10.1242/dmm.024110)
Celsr2 RT-qPCR Exon 32-33 Rev	CCATTCAGCTGTTCCTGCAGA	Keith et al., 2016 (doi:10.1242/dmm.024110)
Celsr2 RT-qPCR Exon 17-18 Fwd	GCACACCTCTGGCTACTTCGGC	Keith et al., 2016 (doi:10.1242/dmm.024110)
Celsr2 RT-qPCR Exon 17-18 Rev	CCAGTGCCTCTTGTTGGCTGCA	Keith et al., 2016 (doi:10.1242/dmm.024110)
Pdyn RT-qPCR Exon 1-2 Fwd	CGGCCACCCTACCACCTGATCA	This Study
Pdyn RT-qPCR Exon 1-2 Rev	TTCAAGAGCTCCCCCACGCAGA	This Study
Pdyn RT-qPCR Exon 3-4 Fwd	CCTGTGCTCCCTGTGTGCAGTG	This Study
Pdyn RT-qPCR Exon 3-4 Rev	TGGGACGCTGGTAAGGAGTCGG	This Study
Pga5 RT-qPCR Exon 2-3 Fwd	GCGTGAAAACCTGCGGGAAAGC	This Study
Pga5 RT-qPCR Exon 2-3 Rev	AACCCTGAACTCCTGAGGGGGC	This Study
Pga5 RT-qPCR Exon 5-6 Fwd	CCCCAACCTTGGCCTTCAGGGA	This Study
Pga5 RT-qPCR Exon 5-6 Rev	TGGGCTTGGACACTGGTACCCA	This Study
Krt80 RT-qPCR Exon 3-4 Fwd	TCTCCAAGCGCACAGACCTGGA	This Study
Krt80 RT-qPCR Exon 3-4 Rev	CCCTGCAGGCCCTTCAGTTTGG	This Study
Krt80 RT-qPCR Exon 2-3 Fwd	CTGCTGGAGACCCGATGGAGCT	This Study
Krt80 RT-qPCR Exon 2-3 Rev	TCCAGGTCTGTGCGCTTGGAGA	This Study
Oct4 RT-qPCR Fwd	GTTCAGCCAGACCACCATCT	Buecker et al., 2014
Oct4 RT-qPCR Rev	ACTCCACCTCACACGGTTCT	Buecker et al., 2014
Nanog RT-qPCR Fwd	TACCTCAGCCTCCAGCAGAT	Buecker et al., 2014
Nanog RT-qPCR Fwd	CCACCGCTTGCACTTCAT	Buecker et al., 2014
Rex1 RT-qPCR Fwd	ATCGCTGTGGGCATTAGAGA	Buecker et al., 2014
Rex1 RT-qPCR Rev	CGATCCTGCTTTCTTCTGTGT	Buecker et al., 2014
Fgf5 RT-qPCR Fwd	GGGATTGTAGGAATACGAGGAGTT	Buecker et al., 2014
Fgf5 RT-qPCR rev	TGGCACTTGCATGGAGTTT	Buecker et al., 2014
Otx2 RT-qPCR Fwd	CCACTTCGGGTATGGACTTG	Buecker et al., 2014
Otx2 RT-qPCR Rev	GTCCTCTCCCTTCGCTGTTT	Buecker et al., 2014
Brachyury (T) RT-qPCR Fwd	TCCCGAGACCCAGTTCATAG	Williams et al., Cell Reports 2016
Brachyury (T) RT-qPCR Rev	TTCTTTGGCATCAAGGAAGG	Williams et al., Cell Reports 2016
